# A comparative analysis of liver tissue and novel primary organoid cultures from ruminants reveals species-specific immune architecture and metabolic specialization

**DOI:** 10.64898/2026.04.01.715896

**Authors:** M.E. Garner, D. Price, P. McCarron, D.J. Bartley, M.N. Faber, B. Quinn, M.W. Robinson, D Smith

## Abstract

The liver is widely considered to be one of the most conserved organs amongst vertebrates, with it being involved in blood detoxification, bile production and the metabolism of xenobiotic compounds. Liver organoids have previously been derived from several species and used as models of drug metabolism, toxicity, and fundamental tissue biology. To date, however, these models have not been developed from ruminant species, specifically cattle and sheep. Here we present the first report of the development and comprehensive characterisation of bovine and ovine liver organoids derived from primary liver tissue. When initially established, organoids from both species were comprised of KRT19- and KRT18-positive cholangiocytes. The capacity for organoids to differentiate into hepatocyte-enriched cultures was evaluated and it was noted that there was an increase in hepatocyte markers in bovine cultures. A comparative analysis of the liver tissue and organoids of both species revealed species-specific differences in gene expression, which were conserved within organoid cultures. Most notably, bovine liver tissue and organoids had enriched expression of genes associated with fatty acid uptake and storage whereas ovine samples had higher expression of genes associated with fatty acid conversion, highlighting fundamental differences between these two ruminant species. Differences in expression of cytochrome P450 family genes were identified alongside those associated with an inflammatory response specifically in bovine samples, whereas ovine samples had higher expression of genes associated with a protective immune response. Despite this, transcriptomic analysis of organoids from both species, cultured in both growth and differentiation media, revealed preserved expression of genes associated with key liver functions, including gluconeogenesis and xenobiotic metabolism. Transcripts associated with the flavin-containing monooxygenases (FMO) family were expressed in both organoid growth media and organoid development media (OGM and ODM respectively), and both species could metabolise triclabendazole into its primary metabolite triclabendazole sulfoxide, therefore validating the potential of the organoids to be applied as *in vitro* models of metabolism and/or toxicity. Overall, this study provides novel insights into differences in liver composition and function between ruminant species, as well as providing novel experimental models of the liver for both cattle and sheep.
