## Supplemental File 5 for "A comparative analysis of liver tissue and novel primary organoid cultures from ruminants reveals species-specific immune architecture and metabolic specialization"

### Sheet: TCBZ
Sample									keto tbz Results			tbz so Results			tbz soo Results			tbz Results
				Name	Data File	Type	Level	Acq. Date-Time	RT	Final Conc.	Accuracy	RT	Final Conc.	Accuracy	RT	Final Conc.	Accuracy	RT	Final Conc.	Accuracy
				01122025 TBZ CAL 1 0 ppb	01122025 TBZ CAL 1 0 ppb.d	Cal	1	2025-12-01 12:09:00	8.021	2.35		7.942	4.46		8.874	3.45		9.045	0.02
				01122025 TBZ CAL 1 1 ppb	01122025 TBZ CAL 1 1 ppb.d	Cal	2	2025-12-01 12:26:00	7.896	3.1	309.9	8.15	5.16	516.2	8.866	4.1	410.2	9.037	1.13	112.9
				01122025 TBZ CAL 1 10 ppb	01122025 TBZ CAL 1 10 ppb.d	Cal	3	2025-12-01 12:43:00	7.888	11.14	111.4	8.15	12.21	122.1	8.866	11.46	114.6	9.037	11.83	118.3
				01122025 TBZ CAL 1 50 ppb	01122025 TBZ CAL 1 50 ppb.d	Cal	4	2025-12-01 13:01:00	7.888	47.25	94.5	8.15	45.47	90.9	8.858	46.64	93.3	9.037	54.04	108.1
				01122025 TBZ CAL 1 100 ppb	01122025 TBZ CAL 1 100 ppb.d	Cal	5	2025-12-01 13:18:00	7.888	96.72	96.7	8.15	92.77	92.8	8.858	94.66	94.7	9.037	97.8	97.8
				01122025 TBZ CAL 1 1 ppm	01122025 TBZ CAL 1 1 ppm.d	Cal	6	2025-12-01 13:35:00	7.888	1000.45	100	8.15	1000.92	100.1	8.858	1000.68	100.1	9.037	416.49	41.6
				01122025 Blk B2	01122025 Blk B2.d	Blank		2025-12-01 13:52:00	7.888	2.54		8.15	4.58		8.858	3.53		9.037	0.76
Animal #	Treatment	Sample type		01122025 Blk B3	01122025 Blk B3.d	Blank		2025-12-01 14:09:00	7.871	2.45		8.15	4.54		8.849	3.48		9.037	0.23
C1	Control	Extracted Organoids	OGM	TBZ Sample1	TBZ Sample1.d	Sample		2025-12-01 14:26:00	7.88	2.44		8.133	4.49		8.858	3.45		9.037	0.34
C2	Control	Extracted Organoids	OGM	TBZ Sample2	TBZ Sample2.d	Sample		2025-12-01 14:44:00	7.88	2.39		8.125	4.48		8.833	3.45		9.037	0.17
C3	Control	Extracted Organoids	OGM	TBZ Sample3	TBZ Sample3.d	Sample		2025-12-02 09:54:00	7.896	2.36		8.125	4.46		8.858	3.43		9.137	0.08
C4	Control	Extracted Organoids	OGM	TBZ Sample4	TBZ Sample4.d	Sample		2025-12-02 10:12:00	7.888	2.37		8.133	4.46		8.883	3.42		9.128	0.1
C1	20 uM TCBZ	Extracted Organoids	OGM	TBZ Sample5	TBZ Sample5.d	Sample		2025-12-02 10:29:00	7.863	3.12		8.133	35.46		8.824	3.48		9.128	525.35
C2	20 uM TCBZ	Extracted Organoids	OGM	TBZ Sample6	TBZ Sample6.d	Sample		2025-12-02 10:46:00	7.871	3.07		8.133	55.36		8.833	3.52		9.138	491.24
C3	20 uM TCBZ	Extracted Organoids	OGM	TBZ Sample7	TBZ Sample7.d	Sample		2025-12-02 11:03:00	7.863	3.02		8.133	39.64		8.841	3.53		9.137	520.62
C4	20 uM TCBZ	Extracted Organoids	OGM	TBZ Sample9	TBZ Sample9.d	Sample		2025-12-02 11:37:00	7.813	2.35		8.15	4.48		8.874	3.43		9.137	548.33
S1	Control	Extracted Organoids	OGM	TBZ Sample10	TBZ Sample10.d	Sample		2025-12-02 11:54:00	7.905	2.38		8.167	4.47		8.883	3.42		9.137	0.41
S2	Control	Extracted Organoids	OGM	TBZ Sample11	TBZ Sample11.d	Sample		2025-12-02 12:12:00	7.83	2.39		8.133	4.47		8.883	3.42		9.137	0.26
S3	Control	Extracted Organoids	OGM	TBZ Sample12	TBZ Sample12.d	Sample		2025-12-02 12:29:00	7.929	2.36		8.117	4.47		8.883	3.42		9.145	0.18
S4	Control	Extracted Organoids	OGM	TBZ Sample13	TBZ Sample13.d	Sample		2025-12-02 12:46:00	7.863	2.91		8.133	20.42		8.833	3.43		9.128	1.27
S1	20 uM TCBZ	Extracted Organoids	OGM	TBZ Sample14	TBZ Sample14.d	Sample		2025-12-02 13:03:00	7.863	2.93		8.125	14.86		8.833	3.44		9.128	529.85
S2	20 uM TCBZ	Extracted Organoids	OGM	TBZ Sample15	TBZ Sample15.d	Sample		2025-12-02 13:20:00	7.863	3.1		8.125	31.42		8.824	3.45		9.137	619.39
S3	20 uM TCBZ	Extracted Organoids	OGM	TBZ Sample16	TBZ Sample16.d	Sample		2025-12-02 13:37:00	7.863	2.87		8.125	21.36		8.841	3.46		9.14	506.48
S4	20 uM TCBZ	Extracted Organoids	OGM	TBZ Sample8	TBZ Sample8.d	Sample		2025-12-02 11:20:00	7.871	2.96		8.133	35.61		8.833	3.48		9.128	496.86
C1	Control	Extracted Organoids	ODM	TBZ Sample17	TBZ Sample17.d	Sample		2025-12-02 13:54:00	7.921	2.35		8.108	4.46		8.824	3.42		9.137	1.1
C2	Control	Extracted Organoids	ODM	TBZ Sample18	TBZ Sample18.d	Sample		2025-12-02 14:12:00	7.838	2.35		8.117	4.47		8.833	3.42		9.137	0.47
C3	Control	Extracted Organoids	ODM	TBZ Sample19	TBZ Sample19.d	Sample		2025-12-02 14:29:00	7.813	2.36		8.083	4.47		8.899	3.43		9.137	0.33
C1	20 uM TCBZ	Extracted Organoids	ODM	TBZ Sample20	TBZ Sample20.d	Sample		2025-12-02 14:46:00	7.863	3.07		8.133	17.46		8.874	3.44		9.137	624.67
C2	20 uM TCBZ	Extracted Organoids	ODM	TBZ Sample21	TBZ Sample21.d	Sample		2025-12-02 15:03:00	7.863	2.92		8.125	10.92		8.824	3.43		9.137	546.79
C3	20 uM TCBZ	Extracted Organoids	ODM	TBZ Sample22	TBZ Sample22.d	Sample		2025-12-02 15:20:00	7.863	2.93		8.133	15.08		8.824	3.44		9.137	593.74
S1	Control	Extracted Organoids	ODM	TBZ Sample23	TBZ Sample23.d	Sample		2025-12-02 15:37:00	7.963	2.35		8.2	4.47		8.808	3.42		9.137	1.34
S2	Control	Extracted Organoids	ODM	TBZ Sample24	TBZ Sample24.d	Sample		2025-12-02 15:55:00	7.938	2.38		8.275	4.48		8.949	3.41		9.137	0.45
S3	Control	Extracted Organoids	ODM	TBZ Sample25	TBZ Sample25.d	Sample		2025-12-02 16:12:00	7.821	2.36		8.108	4.47		8.883	3.41		9.137	0.31
S4	Control	Extracted Organoids	ODM	TBZ Sample26	TBZ Sample26.d	Sample		2025-12-02 16:29:00	7.971	2.35		8.192	4.46		8.874	3.42		9.145	0.09
S1	20 uM TCBZ	Extracted Organoids	ODM	TBZ Sample27	TBZ Sample27.d	Sample		2025-12-02 16:46:00	7.855	2.95		8.117	10.51		8.841	3.42		9.145	416.6
S2	20 uM TCBZ	Extracted Organoids	ODM	TBZ Sample28	TBZ Sample28.d	Sample		2025-12-02 17:03:00	7.855	2.74		8.117	6.34		8.833	3.41		9.152	325.82
S3	20 uM TCBZ	Extracted Organoids	ODM	TBZ Sample29	TBZ Sample29.d	Sample		2025-12-02 17:20:00	7.846	2.95		8.108	11.56		8.816	3.43		9.145	405.74
S4	20 uM TCBZ	Extracted Organoids	ODM	TBZ Sample30	TBZ Sample30.d	Sample		2025-12-02 17:37:00	7.855	2.66		8.117	7.37		8.824	3.42		9.145	248.43
C1	Control	Cell Culture Media		TBZ Sample31	TBZ Sample31.d	Sample		2025-12-02 17:55:00	7.83	2.36		8.117	4.46		8.816	3.41		9.153	0.28
C2	Control	Cell Culture Media		TBZ Sample32	TBZ Sample32.d	Sample		2025-12-02 18:12:00	7.88	2.35		8.125	4.46		8.791	3.42		9.153	0.13
C3	Control	Cell Culture Media		TBZ Sample33	TBZ Sample33.d	Sample		2025-12-02 18:29:00	7.896	2.35					8.858	3.41		9.153	0.09
C4	Control	Cell Culture Media		TBZ Sample34	TBZ Sample34.d	Sample		2025-12-02 18:46:00	7.871	2.34		8.117	4.47		8.824	3.42		9.153	0.07
C1	20 uM TCBZ	Cell Culture Media		TBZ Sample35	TBZ Sample35.d	Sample		2025-12-02 19:03:00	7.855	6.39		8.117	646.86		8.816	5.35		9.153	610.39
C2	20 uM TCBZ	Cell Culture Media		TBZ Sample36	TBZ Sample36.d	Sample		2025-12-02 19:20:00	7.855	6.25		8.117	791.36		8.816	5.72		9.153	571.12
C3	20 uM TCBZ	Cell Culture Media		TBZ Sample37	TBZ Sample37.d	Sample		2025-12-02 19:37:00	7.855	6.32		8.117	632.05		8.816	5.16		9.153	590.8
C4	20 uM TCBZ	Cell Culture Media		TBZ Sample38	TBZ Sample38.d	Sample		2025-12-02 19:55:00	7.855	9.26		8.117	356.07		8.816	3.91		9.153	739.14
S1	Control	Cell Culture Media		TBZ Sample39	TBZ Sample39.d	Sample		2025-12-02 20:12:00	7.846	2.34		8.125	4.57		8.799	3.41		9.162	0.73
S2	Control	Cell Culture Media		TBZ Sample40	TBZ Sample40.d	Sample		2025-12-02 20:29:00	7.863	2.35		8.117	4.51		8.691	3.42		9.162	0.27
S3	Control	Cell Culture Media		TBZ Sample41	TBZ Sample41.d	Sample		2025-12-02 20:46:00	7.871	2.36		8.117	4.49		8.799	3.42		9.162	0.18
S4	Control	Cell Culture Media		TBZ Sample42	TBZ Sample42.d	Sample		2025-12-02 21:03:00	7.905	2.35		8.4	6.38		8.841	3.41		9.153	0.14
S1	20 uM TCBZ	Cell Culture Media		TBZ Sample43	TBZ Sample43.d	Sample		2025-12-03 09:25:00	7.855	2.88		8.117	197.06		8.816	3.56		9.178	550.1
S2	20 uM TCBZ	Cell Culture Media		TBZ Sample44	TBZ Sample44.d	Sample		2025-12-03 09:42:00	7.855	6.13		8.117	310.28		8.824	3.73		9.178	688.14
S3	20 uM TCBZ	Cell Culture Media		TBZ Sample45	TBZ Sample45.d	Sample		2025-12-03 09:59:00	7.855	6.25		8.117	396.13		8.816	3.92		9.187	577.81
S4	20 uM TCBZ	Cell Culture Media		TBZ Sample46	TBZ Sample46.d	Sample		2025-12-03 10:16:00	7.855	7.04		8.117	348.08		8.824	3.95		9.187	612.6
C1	Control	Cell Culture Media		TBZ Sample47	TBZ Sample47.d	Sample		2025-12-03 10:33:00	7.88	2.37		8.133	4.52		8.849	3.41		9.195	0.57
C2	Control	Cell Culture Media		TBZ Sample48	TBZ Sample48.d	Sample		2025-12-03 10:51:00	7.846	2.36		8.125	4.53		8.674	3.43		9.195	0.26
C3	Control	Cell Culture Media		TBZ Sample49	TBZ Sample49.d	Sample		2025-12-03 11:08:00	7.846	2.36		8.117	4.51		8.674	3.44		9.187	0.16
C1	20 uM TCBZ	Cell Culture Media		TBZ Sample50	TBZ Sample50.d	Sample		2025-12-03 11:25:00	7.855	5.36		8.125	262.02		8.824	3.51		9.187	547.3
C2	20 uM TCBZ	Cell Culture Media		TBZ Sample51	TBZ Sample51.d	Sample		2025-12-03 11:42:00	7.855	5.63		8.125	234.09		8.824	3.46		9.187	578.03
C3	20 uM TCBZ	Cell Culture Media		TBZ Sample52	TBZ Sample52.d	Sample		2025-12-03 11:59:00	7.855	5.69		8.125	232.53		8.824	3.49		9.195	566.55
S1	Control	Cell Culture Media		TBZ Sample53	TBZ Sample53.d	Sample		2025-12-03 12:16:00	7.846	2.38		8.125	4.56		8.683	3.43		9.195	0.51
S2	Control	Cell Culture Media		TBZ Sample54	TBZ Sample54.d	Sample		2025-12-03 12:34:00	7.796	2.37		8.125	4.57		8.674	3.43		9.187	0.27
S3	Control	Cell Culture Media		TBZ Sample55	TBZ Sample55.d	Sample		2025-12-03 12:51:00	7.863	2.35		8.125	4.54		8.674	3.42		9.195	0.19
S4	Control	Cell Culture Media		TBZ Sample56	TBZ Sample56.d	Sample		2025-12-03 13:08:00	7.855	2.36		8.117	4.59		8.899	3.41		9.195	0.22
S1	20 uM TCBZ	Cell Culture Media		TBZ Sample57	TBZ Sample57.d	Sample		2025-12-03 13:25:00	7.855	5.25		8.125	239.02		8.824	3.48		9.195	568.2
S2	20 uM TCBZ	Cell Culture Media		TBZ Sample58	TBZ Sample58.d	Sample		2025-12-03 13:42:00	7.846	6.23		8.108	129.65		8.808	3.44		9.178	618.4
S3	20 uM TCBZ	Cell Culture Media		TBZ Sample59	TBZ Sample59.d	Sample		2025-12-03 13:59:00	7.855	5.62		8.125	272.25		8.833	3.49		9.187	566.01
S4	20 uM TCBZ	Cell Culture Media		TBZ Sample60	TBZ Sample60.d	Sample		2025-12-03 14:16:00	7.855	5.84		8.117	150.32		8.833	3.51		9.187	547.97
20 uM TCBZ on Empty Well				TBZ Sample61	TBZ Sample61.d	Sample		2025-12-03 14:34:00	7.855	9.78		8.125	14.68		8.833	3.42		9.195	605.89
